# Structure-Based Neural Network Protein-Carbohydrate Interaction Predictions at the Residue Level

**DOI:** 10.1101/2023.03.14.531382

**Authors:** Samuel W. Canner, Sudhanshu Shanker, Jeffrey J. Gray

## Abstract

Carbohydrates dynamically and transiently interact with proteins for cell-cell recognition, cellular differentiation, immune response, and many other cellular processes. Despite the molecular importance of these interactions, there are currently few reliable computational tools to predict potential carbohydrate binding sites on any given protein. Here, we present two deep learning models named CArbohydrate-Protein interaction Site IdentiFier (CAPSIF) that predict carbohydrate binding sites on proteins: (1) a 3D-UNet voxel-based neural network model (CAPSIF:V) and (2) an equivariant graph neural network model (CAPSIF:G). While both models outperform previous surrogate methods used for carbohydrate binding site prediction, CAPSIF:V performs better than CAPSIF:G, achieving test Dice scores of 0.597 and 0.543 and test set Matthews correlation coefficients (MCCs) of 0.599 and 0.538, respectively. We further tested CAPSIF:V on AlphaFold2-predicted protein structures. CAPSIF:V performed equivalently on both experimentally determined structures and AlphaFold2 predicted structures. Finally, we demonstrate how CAPSIF models can be used in conjunction with local glycan-docking protocols, such as GlycanDock, to predict bound protein-carbohydrate structures.
