## Supplementary File 1 for "Structure-Based Neural Network Protein-Carbohydrate Interaction Predictions at the Residue Level"

0	1	2	3	4	5	6	7	8	9	10	11	12	13	14	15	16
Name	glucose	fucose	galactose	glucosamine	neuraminic acid	galactosamine	arabinose	xylose	mannose	ribose	galacturonic acid	glucuronic acid	rhamnose	abequose	mannosamine	fructose
5GOQ	1	0	0	0	0	0	0	0	0	0	0	0	0	0	0	0
3VV1	0	1	1	0	0	0	0	0	0	0	0	0	0	0	0	0
2J44	7	0	0	0	0	0	0	0	0	0	0	0	0	0	0	0
1SL6	0	1	1	1	0	0	0	0	0	0	0	0	0	0	0	0
3M3Q	1	0	2	0	1	1	0	0	0	0	0	0	0	0	0	0
6ER3	0	0	2	0	2	0	0	0	0	0	0	0	0	0	0	0
1KTC	0	0	0	4	0	1	0	0	0	0	0	0	0	0	0	0
3UJQ	0	0	1	0	0	0	0	0	0	0	0	0	0	0	0	0
4H1G	4	0	0	0	0	0	0	0	0	0	0	0	0	0	0	0
3WH6	1	0	0	0	0	0	0	0	0	0	0	0	0	0	0	0
2C7F	0	0	0	0	0	0	3	0	0	0	0	0	0	0	0	0
3C7F	0	0	0	0	0	0	0	3	0	0	0	0	0	0	0	0
7BSN	0	0	0	0	0	0	0	0	2	0	0	0	0	0	0	0
2EAL	0	0	1	0	0	2	0	0	0	0	0	0	0	0	0	0
1YOE	0	0	0	0	0	0	0	0	0	1	0	0	0	0	0	0
1OH3	6	0	0	0	0	0	0	0	0	0	0	0	0	0	0	0
4HW8	2	0	0	0	0	0	0	0	0	0	0	0	0	0	0	0
1IS3	1	0	1	0	0	0	0	0	0	0	0	0	0	0	0	0
1GXO	0	0	0	0	0	0	0	0	0	0	3	0	0	0	0	0
2XQO	6	0	0	0	0	0	0	0	0	0	0	0	0	0	0	0
2XON	0	0	3	0	0	0	0	0	0	0	0	0	0	0	0	0
4YHG	3	0	0	0	0	0	0	0	0	0	0	0	0	0	0	0
1QFO	1	0	1	0	1	0	0	0	0	0	0	0	0	0	0	0
4Q68	0	0	0	1	0	0	0	0	0	0	0	0	0	0	0	0
3C4M	2	0	0	0	0	0	0	0	0	0	0	0	0	0	0	0
5IUC	0	0	1	0	1	1	0	0	0	0	0	0	0	0	0	0
5ZVC	0	2	2	2	0	0	0	0	0	0	0	0	0	0	0	0
5A59	0	0	1	0	0	1	0	0	0	0	0	0	0	0	0	0
4KZK	0	0	1	0	0	0	0	0	0	0	0	0	0	0	0	0
5XG5	0	0	0	0	0	3	0	0	0	0	0	0	0	0	0	0
2WN3	0	0	3	0	0	3	0	0	0	0	0	0	0	0	0	0
4QS7	1	0	0	0	0	0	0	0	0	0	0	0	0	0	0	0
4FCH	7	0	0	0	0	0	0	0	0	0	0	0	0	0	0	0
5NC1	0	0	0	3	0	0	0	0	0	0	0	0	0	0	0	0
3WLH	2	0	0	2	0	0	0	0	1	0	0	0	0	0	0	0
6HZE	0	0	0	0	0	0	0	0	0	0	1	0	0	0	0	0
2ZQN	2	0	2	0	0	0	0	0	0	0	0	0	0	0	0	0
2GGU	3	0	0	0	0	0	0	0	0	0	0	0	0	0	0	0
4P6A	0	0	0	0	0	0	0	0	9	0	0	0	0	0	0	0
4HZ7	1	0	0	0	0	0	0	0	0	0	0	0	0	0	0	0
5LFE	0	1	2	0	0	0	0	0	0	0	0	0	0	0	0	0
4U0W	0	0	0	1	0	0	0	0	0	0	0	0	0	0	0	0
1C3M	0	0	0	0	0	0	0	0	2	0	0	0	0	0	0	0
5FKS	8	0	3	0	0	0	0	5	0	0	0	0	0	0	0	0
5C2N	0	0	0	2	0	0	0	0	0	0	0	0	0	0	0	0
5LN8	0	0	1	0	0	0	0	0	0	0	0	0	0	0	0	0
3WV6	2	0	2	0	0	0	0	0	0	0	0	0	0	0	0	0
6DTQ	2	0	0	0	0	0	0	0	0	0	0	0	0	0	0	0
3K8L	18	0	0	0	0	0	0	0	0	0	0	0	0	0	0	0
4CSD	0	6	0	0	0	0	0	0	0	0	0	0	0	0	0	0
6BZC	1	0	0	0	0	0	0	0	0	0	0	0	0	0	0	0
4LYQ	0	0	0	0	0	0	0	0	3	0	0	0	0	0	0	0
1DBP	0	0	0	0	0	0	0	0	0	1	0	0	0	0	0	0
6F8N	0	0	0	2	0	0	0	0	0	0	0	0	0	0	0	0
6FFL	3	0	0	0	0	0	0	0	0	0	0	0	0	0	0	0
4Q52	1	0	0	0	0	0	0	0	0	0	0	0	0	0	0	0
4DXG	0	1	1	1	1	0	0	0	0	0	0	0	0	0	0	0
2VNO	0	1	2	0	0	0	0	0	0	0	0	0	0	0	0	0
3WKG	1	0	0	0	0	0	0	0	1	0	0	0	0	0	0	0
5BX5	1	0	0	0	0	0	0	0	0	0	0	0	0	0	0	0
5GNY	1	0	0	0	0	0	0	0	0	0	0	0	0	0	0	0
5M28	3	0	0	0	0	0	0	0	0	0	0	0	0	0	0	0
4G9N	0	0	0	0	0	1	0	0	0	0	0	0	0	0	0	0
4UCF	0	0	2	0	0	0	0	0	0	0	0	0	0	0	0	0
3W26	0	0	0	0	0	0	0	3	0	0	0	0	0	0	0	0
3K00	4	0	0	0	0	0	0	0	0	0	0	0	0	0	0	0
5JPV	1	0	1	0	0	0	0	0	0	0	0	0	0	0	0	0
3SIT	1	0	1	0	1	0	0	0	0	0	0	0	0	0	0	0
1CIW	0	0	1	1	0	0	0	0	0	0	0	0	0	0	0	0
5WEY	0	0	0	0	0	0	0	0	2	0	0	0	0	0	0	0
4WJT	0	0	0	2	0	0	0	0	0	0	0	0	0	0	0	0
1YTV	2	0	0	0	0	0	0	0	0	0	0	0	0	0	0	0
2YFZ	3	0	1	0	0	0	0	1	0	0	0	0	0	0	0	0
2WAB	5	0	0	0	0	0	0	0	0	0	0	0	0	0	0	0
3C9E	0	0	0	0	0	3	0	0	0	0	0	3	0	0	0	0
1TEI	0	0	0	2	0	0	0	0	3	0	0	0	0	0	0	0
4P7R	0	0	0	4	0	0	0	0	0	0	0	0	0	0	0	0
2VU9	1	0	2	0	2	1	0	0	0	0	0	0	0	0	0	0
2UVJ	0	0	0	0	0	0	0	0	0	0	3	0	0	0	0	0
5GZF	1	0	1	0	0	0	0	0	0	0	0	0	0	0	0	0
6GL0	3	0	0	0	0	0	0	0	0	0	0	0	0	0	0	0
3OB8	0	0	1	0	0	0	0	0	0	0	0	0	0	0	0	0
154L	0	0	0	3	0	0	0	0	0	0	0	0	0	0	0	0
1VB9	6	0	0	0	0	0	0	0	0	0	0	0	0	0	0	0
1LZR	0	0	0	4	0	0	0	0	0	0	0	0	0	0	0	0
5JJ4	4	0	0	0	0	0	0	0	0	0	0	0	0	0	0	0
4J0L	0	0	0	8	0	0	0	0	0	0	0	0	0	0	0	0
1CEN	2	0	0	0	0	0	0	0	0	0	0	0	0	0	0	0
1V7W	0	0	0	2	0	0	0	0	0	0	0	0	0	0	0	0
4I4S	1	0	1	0	0	0	0	0	0	0	0	0	0	0	0	0
1MSA	0	0	0	0	0	0	0	0	9	0	0	0	0	0	0	0
3ACI	5	0	0	0	0	0	0	0	0	0	0	0	0	0	0	0
5OFK	0	0	0	0	0	0	0	7	0	0	0	0	0	0	0	0
3QHM	4	0	0	0	0	0	0	0	0	0	0	0	0	0	0	0
1RQ5	4	0	0	0	0	0	0	0	0	0	0	0	0	0	0	0
3AIH	0	0	0	0	0	0	0	0	3	0	0	0	0	0	0	0
5ZHO	0	1	1	0	0	1	0	0	0	0	0	0	0	0	0	0
4MNP	0	0	0	0	1	0	0	0	0	0	0	0	0	0	0	0
5WQU	4	0	0	0	0	0	0	0	0	0	0	0	0	0	0	0
5IYW	2	2	2	0	0	0	0	0	0	0	0	0	0	0	0	0
4X04	0	0	0	0	0	0	0	0	0	0	0	2	0	0	0	0
1WMZ	0	0	0	0	0	1	0	0	0	0	0	0	0	0	0	0
4EXK	4	0	0	0	0	0	0	0	0	0	0	0	0	0	0	0
3VXC	0	0	0	0	0	0	0	2	0	0	0	0	0	0	0	0
4O8P	0	0	0	0	0	0	0	4	0	0	0	0	0	0	0	0
6R31	6	0	0	0	0	0	0	0	0	0	0	0	0	0	0	0
1YYN	1	0	1	0	2	0	0	0	0	0	0	0	0	0	0	0
2WCU	0	1	0	0	0	0	0	0	0	0	0	0	0	0	0	0
5ZJV	0	0	0	0	0	0	0	1	0	0	0	0	0	0	0	0
6M77	0	0	0	0	0	1	0	0	0	0	0	0	0	0	0	0
5FR2	1	0	0	0	0	0	0	0	0	0	0	0	0	0	0	0
5OYE	4	0	1	0	0	0	0	2	0	0	0	0	0	0	0	0
6BGC	1	0	0	0	0	0	0	0	0	0	0	0	0	0	0	0
1J84	4	0	0	0	0	0	0	0	0	0	0	0	0	0	0	0
1BAG	5	0	0	0	0	0	0	0	0	0	0	0	0	0	0	0
3VGM	1	0	0	0	0	0	0	0	0	0	0	0	0	0	0	0
2ZX4	2	0	4	0	0	0	0	0	0	0	0	0	0	0	0	0
2X42	1	0	0	0	0	0	0	0	0	0	0	0	0	0	0	0
6.00E+57	5	0	0	0	0	0	0	0	0	0	0	0	0	0	0	0
4PVI	0	0	0	0	0	0	0	3	0	0	0	0	0	0	0	0
6BJQ	0	0	0	0	0	0	0	0	0	0	0	1	0	0	0	0
4QSZ	2	0	0	0	0	0	0	0	0	0	0	0	0	0	0	0
1ODZ	0	0	0	0	0	0	0	0	2	0	0	0	0	0	0	0
3H4Z	2	0	0	0	0	0	0	0	0	0	0	0	0	0	0	0
3NV3	0	0	1	1	0	0	0	0	1	0	0	0	0	0	0	0
4AYP	0	0	0	0	0	0	0	0	1	0	0	0	0	0	0	0
4X05	0	2	4	0	0	0	0	0	0	0	0	0	0	0	0	0
1SLA	0	0	2	3	0	0	0	0	3	0	0	0	0	0	0	0
4LBL	1	0	1	0	1	0	0	0	0	0	0	0	0	0	0	0
4BXC	1	0	0	0	0	0	0	0	0	0	0	0	0	0	0	0
4NUF	2	0	0	0	0	0	0	0	0	0	0	0	0	0	0	0
4J3W	6	0	0	0	0	0	0	0	0	0	0	0	0	0	0	0
5UKW	1	0	0	0	0	0	0	0	0	0	0	0	0	0	0	0
1TYX	0	0	2	0	0	0	0	0	2	0	0	0	2	2	0	0
3AGV	0	0	1	1	0	0	0	0	2	0	0	0	0	0	0	0
4QVH	2	0	0	0	0	0	0	0	0	0	0	0	0	0	0	0
5A95	3	0	0	0	0	0	0	0	0	0	0	0	0	0	0	0
5T55	0	0	1	0	0	1	0	0	0	0	0	0	0	0	0	0
2JEQ	4	0	1	0	0	0	0	2	0	0	0	0	0	0	0	0
2WMI	0	1	1	0	0	1	0	0	0	0	0	0	0	0	0	0
3T7O	1	0	0	0	0	0	0	0	0	0	0	0	0	0	0	0
6K0U	7	0	0	0	0	0	0	0	0	0	0	0	0	0	0	0
3VU2	5	0	0	0	0	0	0	0	0	0	0	0	0	0	0	0
6OHE	0	1	0	1	0	0	0	0	0	0	0	0	0	0	0	0
4RDL	0	4	2	2	0	0	0	0	0	0	0	0	0	0	0	0
4BQI	3	0	0	0	0	0	0	0	0	0	0	0	0	0	0	0
5AFE	4	0	0	0	0	0	0	3	0	0	0	0	0	0	0	0
3EHU	2	0	0	0	0	0	0	0	0	0	0	0	0	0	0	0
6EON	0	0	1	0	0	0	0	0	0	0	0	0	0	0	0	0
2Y6L	0	0	0	0	0	0	0	5	0	0	0	0	0	0	0	0
5ZF3	0	0	0	0	0	0	0	3	0	0	0	0	0	0	0	0
2YHW	0	0	0	0	0	0	0	0	0	0	0	0	0	0	1	0
6B8K	0	0	1	0	0	0	0	0	0	0	0	0	0	0	0	1
4OP7	0	2	4	0	0	0	0	0	0	0	0	0	0	0	0	0
2Y24	0	0	0	0	0	0	0	3	0	0	0	1	0	0	0	0
1MW0	18	0	0	0	0	0	0	0	0	0	0	0	0	0	0	0
5I1T	0	0	0	6	0	0	0	0	0	0	0	0	0	0	0	0
1X1V	0	0	0	0	0	0	0	0	5	0	0	0	0	0	0	0
4BL8	2	0	0	0	0	0	0	0	0	0	0	0	0	0	0	0
2X65	0	0	0	0	0	0	0	0	1	0	0	0	0	0	0	0
4RHN	0	0	0	0	0	0	0	0	0	1	0	0	0	0	0	0
4UAP	0	0	0	0	0	1	0	0	0	0	0	0	0	0	0	0
3R4Z	0	0	1	0	0	0	0	0	0	0	0	0	0	0	0	0
5A6M	0	0	0	0	0	0	0	5	0	0	0	0	0	0	0	0
4RK0	0	0	0	0	0	0	0	0	0	1	0	0	0	0	0	0
6ROE	3	0	0	0	0	0	0	0	0	0	0	0	0	0	0	0
3PUN	0	4	2	2	0	0	0	0	0	0	0	0	0	0	0	0
1X9D	0	0	0	0	0	0	0	0	1	0	0	0	0	0	0	0
4WZT	0	2	2	0	0	2	0	0	0	0	0	0	0	0	0	0
3KZH	1	0	0	0	0	0	0	0	0	0	0	0	0	0	0	0
1SZ2	2	0	0	0	0	0	0	0	0	0	0	0	0	0	0	0
4XFE	0	0	0	0	0	0	0	0	0	0	0	1	0	0	0	0
4XR8	2	0	0	0	0	0	0	0	0	0	0	0	0	0	0	0
2E9M	0	0	1	0	0	0	0	0	0	0	0	0	0	0	0	0
1A3K	0	0	1	1	0	0	0	0	0	0	0	0	0	0	0	0
2DTX	0	0	0	0	0	0	0	0	1	0	0	0	0	0	0	0
4QQQ	0	0	0	0	0	0	0	0	2	0	0	0	0	0	0	0
3RSJ	0	0	1	0	1	1	0	0	0	0	0	0	0	0	0	0
4LO2	1	0	1	0	0	0	0	0	0	0	0	0	0	0	0	0
6UAS	6	0	0	0	0	0	0	0	0	0	0	0	0	0	0	0
2CGY	0	0	0	1	0	2	0	0	0	0	0	0	0	0	0	0
3QSP	0	0	0	0	0	0	0	0	2	0	0	0	0	0	0	0
4NFD	0	0	0	0	1	0	0	0	0	0	0	0	0	0	0	0
4UA8	3	0	0	0	0	0	0	0	0	0	0	0	0	0	0	0
5U3E	0	0	0	0	0	0	0	0	1	0	0	0	0	0	0	0
6R2J	2	0	0	0	0	0	0	0	0	0	0	0	0	0	0	0
4TF4	6	0	0	0	0	0	0	0	0	0	0	0	0	0	0	0
4YFZ	1	0	2	1	0	0	0	0	0	0	0	0	0	0	0	0
5MQS	0	0	0	0	0	0	1	0	0	0	0	0	0	0	0	0
4XRE	0	0	0	0	0	0	0	0	1	0	0	0	0	0	0	0
1RYD	1	0	0	0	0	0	0	0	0	0	0	0	0	0	0	0
4B8S	1	0	0	0	0	0	0	0	0	0	0	0	0	0	0	0
5KGA	0	0	0	2	0	0	0	0	0	0	0	0	0	0	0	0
5DEQ	0	0	0	0	0	0	1	0	0	0	0	0	0	0	0	0
3SEJ	2	4	4	2	0	0	0	0	0	0	0	0	0	0	0	0
4YW2	0	0	1	0	1	0	0	0	0	0	0	0	0	0	0	0
2YGM	0	1	2	1	0	0	0	0	0	0	0	0	0	0	0	0
6BSW	6	0	0	0	0	0	0	0	0	0	0	0	0	0	0	0
6P2O	8	0	2	0	0	0	0	6	0	0	0	0	0	0	0	0
2VX5	0	0	0	0	0	0	0	0	1	0	0	0	0	0	0	0
1OD3	4	0	0	0	0	0	0	0	0	0	0	0	0	0	0	0
3WDI	12	0	0	0	0	0	0	0	0	0	0	0	0	0	0	0
6EUF	0	0	2	0	0	0	2	0	0	0	0	1	0	0	0	0
4GBZ	1	0	0	0	0	0	0	0	0	0	0	0	0	0	0	0
2CN3	8	0	3	0	0	0	0	6	0	0	0	0	0	0	0	0
4N17	0	0	0	0	0	0	0	0	0	0	1	0	0	0	0	0
1WU5	0	0	0	0	0	0	0	1	0	0	0	0	0	0	0	0
6P2M	3	0	2	0	0	0	0	2	0	0	0	0	0	0	0	0
6SGF	0	0	0	0	0	0	0	4	0	0	0	0	0	0	0	0
5WSA	1	0	0	0	0	0	0	0	0	0	0	0	0	0	0	0
5GSM	0	0	0	2	0	0	0	0	0	0	0	0	0	0	0	0
4LO2	1	0	1	0	0	0	0	0	0	0	0	0	0	0	0	0
2YL8	0	0	0	1	0	0	0	0	1	0	0	0	0	0	0	0
3N95	2	0	0	0	0	0	0	0	0	0	0	0	0	0	0	0
3AQZ	6	0	0	0	0	0	0	0	0	0	0	0	0	0	0	0
6KQS	0	0	1	1	0	0	0	0	0	0	0	0	0	0	0	0
1QHP	8	0	0	0	0	0	0	0	0	0	0	0	0	0	0	0
6TKV	0	0	0	4	0	0	0	0	3	0	0	0	0	0	0	0
2YA1	11	0	0	0	0	0	0	0	0	0	0	0	0	0	0	0
4FMS	0	0	0	0	0	0	0	0	0	0	0	2	0	0	0	0
5H4R	4	0	0	0	0	0	0	0	0	0	0	0	0	0	0	0
3TB6	0	0	0	0	0	0	1	0	0	0	0	0	0	0	0	0
2VUZ	0	0	0	4	0	0	0	0	3	0	0	0	0	0	0	0
4KTP	1	0	0	0	0	0	0	0	0	0	0	0	0	0	0	0
2OX9	0	2	2	2	0	0	0	0	0	0	0	0	0	0	0	0
3CZL	1	0	0	0	0	0	0	0	0	0	0	0	0	0	0	0
6QUB	0	0	1	0	0	0	0	0	0	0	0	0	0	0	0	0
4ZZ8	0	0	0	3	0	0	0	0	0	0	0	0	0	0	0	0
4A6O	0	0	1	1	0	0	0	0	0	0	0	0	0	0	0	0
6RUX	2	0	0	0	0	0	0	0	0	0	0	0	0	0	0	0
3AB6	0	0	0	3	0	0	0	0	0	0	0	0	0	0	0	0
2W7Y	0	1	1	0	0	1	0	0	0	0	0	0	0	0	0	0
6OB5	2	0	0	0	0	0	0	0	0	0	0	0	0	0	0	0
5AV7	0	0	0	3	0	0	0	0	3	0	0	0	0	0	0	0
2DEI	0	0	1	0	0	0	0	0	0	0	0	0	0	0	0	0
5CPW	0	0	2	0	2	1	0	0	0	0	0	0	0	0	0	0
1EU8	2	0	0	0	0	0	0	0	0	0	0	0	0	0	0	0
1NF5	1	0	0	0	0	0	0	0	0	0	0	0	0	0	0	0
3ZSJ	1	0	1	0	0	0	0	0	0	0	0	0	0	0	0	0
2YA5	0	0	0	0	1	0	0	0	0	0	0	0	0	0	0	0
4OCJ	0	0	0	1	0	0	0	0	0	0	0	0	0	0	0	0
1QW8	0	0	0	0	0	0	1	1	0	0	0	0	0	0	0	0
1UY4	0	0	0	0	0	0	0	4	0	0	0	0	0	0	0	0
3OSQ	2	0	0	0	0	0	0	0	0	0	0	0	0	0	0	0
6WLB	5	0	0	0	0	0	0	0	0	0	0	0	0	0	0	0
2BF6	0	0	0	0	1	0	0	0	0	0	0	0	0	0	0	0
4QRZ	3	0	0	0	0	0	0	0	0	0	0	0	0	0	0	0
4RK6	1	0	0	0	0	0	0	0	0	0	0	0	0	0	0	0
5AYE	0	0	0	0	0	0	0	0	2	0	0	0	0	0	0	0
6FWG	0	0	0	0	0	0	0	0	4	0	0	0	0	0	0	0
6JDA	0	0	0	0	0	0	0	0	0	0	0	0	0	0	1	0
5HQB	3	0	0	0	0	0	0	0	0	0	0	0	0	0	0	0
1JDD	4	0	0	0	0	0	0	0	0	0	0	0	0	0	0	0
5KL0	1	0	0	0	0	0	0	0	0	0	0	0	0	0	0	0
6MDS	0	0	2	3	0	0	0	0	3	0	0	0	0	0	0	0
3R51	0	0	0	0	0	0	0	0	1	0	0	0	0	0	0	0
5GXZ	5	0	0	0	0	0	0	0	0	0	0	0	0	0	0	0
4ATL	1	0	0	0	0	0	0	0	0	0	0	0	0	0	0	0
5NZ8	4	0	0	0	0	0	0	0	0	0	0	0	0	0	0	0
4FG2	4	0	0	0	0	0	0	0	0	0	0	0	0	0	0	0
3GO6	0	0	0	0	0	0	0	0	0	1	0	0	0	0	0	0
4KRU	0	0	0	2	0	0	0	0	0	0	0	0	0	0	0	0
5A05	3	0	0	0	0	0	0	0	0	0	0	0	0	0	0	0
2IOY	0	0	0	0	0	0	0	0	0	1	0	0	0	0	0	0
1ZHS	0	0	0	4	0	0	0	0	6	0	0	0	0	0	0	0
4XAI	2	0	0	0	0	0	0	0	0	0	0	0	0	0	0	0
4HLN	5	0	0	0	0	0	0	0	0	0	0	0	0	0	0	0
3S4A	2	0	0	0	0	0	0	0	0	0	0	0	0	0	0	0
3AZT	4	0	0	0	0	0	0	0	0	0	0	0	0	0	0	0
1XIF	1	0	0	0	0	0	0	0	0	0	0	0	0	0	0	0
4RFB	0	1	1	1	1	0	0	0	0	0	0	0	0	0	0	0
2V8M	14	0	0	0	0	0	0	0	0	0	0	0	0	0	0	0
6NCX	0	0	0	0	0	0	0	0	0	0	1	0	0	0	0	0
3AH1	0	0	0	0	2	0	0	0	0	0	0	0	0	0	0	0
2WLQ	7	0	0	0	0	0	0	0	0	0	0	0	0	0	0	0
4CUB	0	0	1	1	0	0	0	0	0	0	0	0	0	0	0	0
2YLA	0	0	0	3	0	0	0	0	2	0	0	0	0	0	0	0
5TIB	2	0	0	0	0	0	0	0	0	0	0	0	0	0	0	0
6MOY	0	0	0	1	0	0	0	0	0	0	0	0	0	0	0	0
4L48	6	0	0	0	0	0	0	0	0	0	0	0	0	0	0	0
1.00E+40	3	0	0	0	0	0	0	0	0	0	0	0	0	0	0	0
5XC2	15	0	0	0	0	0	0	0	0	0	0	0	0	0	0	0
7BE3	0	0	0	1	0	1	0	0	0	0	0	0	0	0	0	0
4K1Y	0	0	0	0	0	0	0	0	2	0	0	0	0	0	0	0
1L6I	5	0	0	0	0	0	0	0	0	0	0	0	0	0	0	0
5HWA	0	0	0	4	0	0	0	0	0	0	0	0	0	0	0	0
4GC1	0	0	0	0	0	0	0	0	2	0	0	0	0	0	0	0
6UBA	3	0	0	0	0	0	0	0	0	0	0	0	0	0	0	0
5XSS	0	0	0	0	0	0	0	1	0	0	0	0	0	0	0	0
4RK4	1	0	0	0	0	0	0	0	0	0	0	0	0	0	0	0
5LGW	2	0	0	0	0	0	0	0	0	0	0	0	0	0	0	0
3NDZ	6	0	0	0	0	0	0	0	0	0	0	0	0	0	0	0
6BYI	0	0	0	0	0	0	0	0	2	0	0	0	0	0	0	0
6UAW	3	0	0	0	0	0	0	0	0	0	0	0	0	0	0	0
6GR2	0	0	1	0	0	0	0	0	0	0	0	0	0	0	0	0
5CLW	14	0	0	0	0	0	0	0	0	0	0	0	0	0	0	0
4A45	0	0	1	0	0	1	0	0	0	0	0	0	0	0	0	0
3HM8	2	0	0	0	0	0	0	0	0	0	0	0	0	0	0	0
5F7W	1	2	3	1	0	0	0	0	0	0	0	0	0	0	0	0
6G47	0	0	0	0	1	0	0	0	0	0	0	0	0	0	0	0
4PYH	6	0	0	0	0	0	0	0	0	0	0	0	0	0	0	0
3QOM	1	0	0	0	0	0	0	0	0	0	0	0	0	0	0	0
6OJL	0	0	0	0	0	0	0	0	0	0	5	0	0	0	0	0
3CSZ	0	0	0	3	0	0	0	0	0	0	0	0	0	0	0	0
6LF2	1	0	2	0	0	1	0	0	0	0	0	0	0	0	0	0
5HOF	0	0	0	0	0	0	5	0	0	0	0	0	0	0	0	0
3AYE	1	0	1	0	0	0	0	0	0	0	0	0	0	0	0	0
5FRA	0	0	1	0	1	0	0	0	0	0	0	0	0	0	0	0
4ZEN	0	0	2	0	0	0	0	0	0	0	0	0	0	0	0	0
3PA2	0	2	1	1	0	0	0	0	0	0	0	0	0	0	0	0
5Z9S	1	0	0	0	0	0	0	0	0	0	0	0	0	0	0	0
1QSG	1	0	0	0	0	0	0	0	0	0	0	0	0	0	0	0
4WZL	0	2	2	2	0	0	0	0	0	0	0	0	0	0	0	0
5DUW	1	0	1	0	0	0	0	0	0	0	0	0	0	0	0	0
4DUW	1	0	1	0	0	0	0	0	0	0	0	0	0	0	0	0
4UNI	0	0	1	0	0	0	0	0	0	0	0	0	0	0	0	0
2G3J	0	0	0	0	0	0	0	4	0	0	0	0	0	0	0	0
2WT2	0	0	3	3	0	0	0	0	0	0	0	0	0	0	0	0
6Q27	0	0	0	0	0	0	0	0	0	0	0	0	0	0	1	0
2OBC	0	0	0	0	0	0	0	0	0	1	0	0	0	0	0	0
4WVW	1	0	1	0	1	0	0	0	0	0	0	0	0	0	0	0
5MXG	0	3	3	3	0	0	0	0	0	0	0	0	0	0	0	0
1HWN	0	0	2	2	0	0	0	0	0	0	0	0	0	0	0	0
4FMI	0	0	1	1	1	0	0	0	0	0	0	0	0	0	0	0
6L64	1	0	0	0	0	0	0	0	0	0	0	0	0	0	0	0
1LSZ	0	0	0	4	0	0	0	0	0	0	0	0	0	0	0	0
4RY0	0	0	0	0	0	0	0	0	0	1	0	0	0	0	0	0
2OI6	0	0	0	0	0	0	0	0	0	0	0	0	0	0	0	0
1QNR	0	0	0	4	0	0	0	0	2	0	0	0	0	0	0	0
4X0C	0	2	2	2	0	0	0	0	0	0	0	0	0	0	0	0
5D9M	12	0	0	0	0	0	0	9	0	0	0	0	0	0	0	0
3MUI	0	0	0	0	0	0	0	4	0	0	0	0	0	0	0	0
2Z8F	1	0	2	1	0	0	0	0	0	0	0	0	0	0	0	0
4KPM	0	0	0	3	0	0	0	0	0	0	0	0	0	0	0	0
4PBG	0	0	1	0	0	0	0	0	0	0	0	0	0	0	0	0
4YLZ	1	0	2	1	0	0	0	0	0	0	0	0	0	0	0	0
2OFD	0	0	0	0	0	1	0	0	0	0	0	0	0	0	0	0
4RK1	0	0	0	0	0	0	0	0	0	2	0	0	0	0	0	0
4PFY	0	0	0	0	0	0	0	0	6	0	0	0	0	0	0	0
4KV3	2	0	0	0	0	0	0	0	0	0	0	0	0	0	0	0
4P1L	0	0	0	0	0	0	0	0	0	0	0	1	0	0	0	0
5SUK	2	0	0	0	0	0	0	0	0	0	0	0	0	0	0	0
6EZS	0	0	0	1	0	0	0	0	0	0	0	0	0	0	0	0
5FU4	0	0	0	0	0	0	0	0	3	0	0	0	0	0	0	0
6DTS	4	0	0	0	0	0	0	0	0	0	0	0	0	0	0	0
1PIE	0	0	1	0	0	0	0	0	0	0	0	0	0	0	0	0
1LOF	0	0	2	3	0	0	0	0	3	0	0	0	0	0	0	0
6GSZ	1	0	0	0	0	0	0	0	0	0	0	0	0	0	0	0
5MUL	0	0	0	0	0	0	0	0	0	0	0	1	0	0	0	0
3N96	2	0	0	0	0	0	0	0	0	0	0	0	0	0	0	0
5LNE	0	0	1	0	0	1	0	0	0	0	0	0	0	0	0	0
2VXK	0	0	0	1	0	0	0	0	0	0	0	0	0	0	0	0
4DS0	0	1	1	1	0	1	0	0	0	0	0	0	0	0	0	0
6ON4	0	0	0	0	1	0	0	0	0	0	0	0	0	0	0	0
6K2Z	2	0	2	0	0	0	0	0	0	0	0	0	0	0	0	0
2BVT	0	0	0	0	0	0	0	0	3	0	0	0	0	0	0	0
1EXV	0	0	0	2	0	0	0	0	0	0	0	0	0	0	0	0
6QXL	1	0	0	0	0	0	0	0	0	0	0	0	0	0	0	0
4TXT	3	0	0	0	0	0	0	0	0	0	0	0	0	0	0	0
1JOT	0	0	1	0	0	1	0	0	0	0	0	0	0	0	0	0
5B0S	0	0	0	0	0	0	0	0	3	0	0	0	0	0	0	0
5TA9	0	0	1	0	0	0	0	0	0	0	0	0	0	0	0	0
4CUC	0	0	1	1	0	0	0	0	0	0	0	0	0	0	0	0
1PTO	0	0	1	0	1	0	0	0	0	0	0	0	0	0	0	0
4XQM	0	0	0	0	0	0	0	0	1	0	0	0	0	0	0	0
6VZZ	1	0	0	0	0	0	0	0	0	0	0	0	0	0	0	0
2FN8	0	0	0	0	0	0	0	0	0	1	0	0	0	0	0	0
3VT0	1	0	1	0	0	0	0	0	0	0	0	0	0	0	0	0
3K0T	1	0	0	0	0	0	0	0	0	0	0	0	0	0	0	0
4LO5	1	0	1	0	1	0	0	0	0	0	0	0	0	0	0	0
6GN6	1	0	0	0	0	0	0	0	0	0	0	0	0	0	0	0
6QNS	1	0	2	0	2	1	0	0	0	0	0	0	0	0	0	0
3WHU	0	0	0	0	0	0	0	0	2	0	0	0	0	0	0	0
1KWK	0	0	1	0	0	0	0	0	0	0	0	0	0	0	0	0
5ZQS	0	0	0	0	0	0	0	3	0	0	0	0	0	0	0	0
7L62	1	1	1	0	0	0	0	0	0	0	0	0	0	0	0	0
1V2B	1	0	0	0	0	0	0	0	0	0	0	0	0	0	0	0
2AJ4	0	0	1	0	0	0	0	0	0	0	0	0	0	0	0	0
5GLY	7	0	0	0	0	0	0	0	0	0	0	0	0	0	0	0
6EN3	0	0	2	3	0	0	0	0	3	0	0	0	0	0	0	0
2CH5	0	0	0	1	0	0	0	0	0	0	0	0	0	0	0	0
4RCO	0	1	1	1	1	0	0	0	0	0	0	0	0	0	0	0
5VX5	1	1	2	1	0	0	0	0	0	0	0	0	0	0	0	0
5.00E+76	7	0	0	0	0	0	0	2	0	0	0	0	0	0	0	0
3DWP	0	0	0	0	3	0	0	0	0	0	0	0	0	0	0	0
6T2B	0	0	0	0	0	1	0	0	0	0	0	0	0	0	0	0
4Y9T	0	0	0	1	0	0	0	0	0	0	0	0	0	0	0	0
1D0M	0	0	0	2	0	0	0	0	0	0	0	0	0	0	0	0
6Y5Y	1	0	1	0	1	0	0	0	0	0	0	0	0	0	0	0
6LCE	0	0	0	0	0	0	2	0	0	0	0	0	0	0	0	0
4L92	0	0	0	2	0	0	0	0	0	0	0	0	0	0	0	0
4XWN	7	0	0	0	0	0	0	0	0	0	0	0	0	0	0	0
1IA7	2	0	0	0	0	0	0	0	0	0	0	0	0	0	0	0
2B3B	1	0	0	0	0	0	0	0	0	0	0	0	0	0	0	0
3AXH	2	0	0	0	0	0	0	0	0	0	0	0	0	0	0	0
5BOA	0	0	2	0	0	0	0	0	0	0	0	0	0	0	0	0
1LXM	0	0	0	3	0	0	0	0	0	0	0	3	0	0	0	0
3NBC	1	0	1	0	0	0	0	0	0	0	0	0	0	0	0	0
1J10	4	0	0	0	0	0	0	2	0	0	0	0	0	0	0	0
5D4Y	0	0	0	0	0	0	0	2	0	0	0	0	0	0	0	0
6SDU	1	0	0	0	0	0	0	0	0	0	0	0	0	0	0	0
6R43	1	0	1	0	1	0	0	0	0	0	0	0	0	0	0	0
6FOF	1	0	1	0	0	0	0	0	0	0	0	0	0	0	0	0
4K1Z	0	0	0	0	0	0	0	0	2	0	0	0	0	0	0	0
6N1B	0	1	2	0	0	0	0	0	0	0	0	0	0	0	0	0
4OWK	0	0	0	0	0	1	0	0	0	0	0	0	0	0	0	0
1W9W	6	0	0	0	0	0	0	0	0	0	0	0	0	0	0	0
1Y65	0	0	0	1	0	0	0	0	0	0	0	0	0	0	0	0
5LA1	0	0	0	0	0	0	0	2	0	0	0	0	0	0	0	0
6SYU	0	0	0	0	0	0	0	4	0	0	0	0	0	0	0	0
4QB6	0	0	0	0	0	0	0	1	0	0	0	1	0	0	0	0
4LBO	1	0	1	0	1	0	0	0	0	0	0	0	0	0	0	0
5HON	0	0	0	0	0	0	3	0	0	0	0	0	0	0	0	0
2R2K	0	0	0	2	0	0	0	0	0	0	0	0	0	0	0	0
4PR7	0	0	0	0	0	0	0	0	0	0	5	0	0	0	0	0
2QZ3	0	0	0	0	0	0	0	6	0	0	0	0	0	0	0	0
2R61	0	1	1	1	1	0	0	0	0	0	0	0	0	0	0	0
6Q4Z	0	0	0	0	0	0	0	0	2	0	0	0	0	0	0	0
4OPO	0	4	2	2	0	0	0	0	0	0	0	0	0	0	0	0
6H64	2	0	2	0	0	0	0	0	0	0	0	0	0	0	0	0
3BKV	0	0	0	4	0	0	0	0	0	0	0	0	0	0	0	0
4EZM	0	0	0	2	0	0	0	0	3	0	0	0	0	0	0	0
2B1Q	2	0	0	0	0	0	0	0	0	0	0	0	0	0	0	0
2J7M	0	1	1	1	0	0	0	0	0	0	0	0	0	0	0	0
4YZT	4	0	0	0	0	0	0	0	0	0	0	0	0	0	0	0
5E7G	6	0	0	0	0	0	0	3	0	0	0	0	0	0	0	0
4HJY	0	0	0	5	0	0	0	0	0	0	0	0	0	0	0	0
1SO0	0	0	1	0	0	0	0	0	0	0	0	0	0	0	0	0
4ZO8	2	0	0	0	0	0	0	0	0	0	0	0	0	0	0	0
4MNK	0	0	0	5	0	0	0	0	0	0	0	0	0	0	0	0
5YYB	0	0	0	0	1	0	0	0	0	0	0	0	0	0	0	0
4TQM	0	0	6	11	0	0	0	0	0	0	0	0	0	0	0	0
3WIR	6	0	0	0	0	0	0	0	0	0	0	0	0	0	0	0
2B4F	0	0	0	0	0	0	0	5	0	0	0	0	0	0	0	0
6R5R	2	0	0	0	0	0	0	0	0	0	0	0	0	0	0	0
3GXR	0	0	0	5	0	0	0	0	0	0	0	0	0	0	0	0
6F7K	0	0	2	0	0	0	0	0	2	0	0	0	2	0	0	0
1T0O	0	0	1	8	0	0	0	0	7	0	0	0	0	0	0	0
4AYJ	2	2	2	0	0	0	0	0	0	0	0	0	0	0	0	0
5VX9	1	1	2	1	0	0	0	0	0	0	0	0	0	0	0	0
4R9D	1	0	1	0	0	0	0	0	0	0	0	0	0	0	0	0
3CQO	0	2	0	0	0	0	0	0	0	0	0	0	0	0	0	0
3R4S	0	0	0	0	2	0	0	0	0	0	0	0	0	0	0	0
6Q68	1	0	0	0	0	0	0	0	0	0	0	0	0	0	0	0
6HTN	0	6	0	0	0	0	0	0	0	0	0	0	0	0	0	0
3BXG	1	0	0	0	0	0	0	0	0	0	0	0	0	0	0	0
4GK9	0	0	0	0	0	0	0	0	20	0	0	0	0	0	0	0
1LMQ	0	0	0	4	0	0	0	0	0	0	0	0	0	0	0	0
1YW1	1	0	0	0	0	0	0	0	0	0	0	0	0	0	0	0
3QXQ	5	0	0	0	0	0	0	0	0	0	0	0	0	0	0	0
6Y6A	0	0	0	0	2	0	0	0	0	0	0	0	0	0	0	0
4USO	0	1	1	1	1	0	0	0	0	0	0	0	0	0	0	0
5YSZ	2	0	0	0	0	0	0	0	0	0	0	0	0	0	0	0
5IWS	2	0	0	0	0	0	0	0	0	0	0	0	0	0	0	0
5EDU	2	0	0	0	0	0	0	0	0	0	0	0	0	0	0	0
1MS0	1	0	1	0	0	0	0	0	0	0	0	0	0	0	0	0
6F6Y	0	0	2	0	0	0	0	0	0	0	0	0	0	0	0	0
5.00E+24	4	0	0	0	0	0	0	0	0	0	0	0	0	0	0	0
5CVY	8	0	0	0	0	0	0	0	0	0	0	0	0	0	0	0
6EYM	1	0	1	0	0	0	0	0	0	0	0	0	0	0	0	0
3QDT	0	0	1	0	0	1	0	0	0	0	0	0	0	0	0	0
2BQP	1	0	0	0	0	0	0	0	0	0	0	0	0	0	0	0
3IGS	0	0	0	1	0	0	0	0	0	0	0	0	0	0	0	0
5FD0	0	0	0	1	0	0	0	0	0	0	0	0	0	0	0	0
3NJS	1	0	1	2	0	0	0	0	0	0	0	0	0	0	0	0
4HG6	18	0	0	0	0	0	0	0	0	0	0	0	0	0	0	0
3U4A	3	0	0	0	0	0	0	0	0	0	0	0	0	0	0	0
3WDY	2	0	0	0	0	0	0	0	0	0	0	0	0	0	0	0
4LBM	1	0	2	1	0	0	0	0	0	0	0	0	0	0	0	0
4EN6	1	0	1	0	1	0	0	0	0	0	0	0	0	0	0	0
4YMD	0	0	0	0	0	0	0	0	2	0	0	0	0	0	0	0
5ZN7	0	0	0	0	0	0	0	1	0	0	0	0	0	0	0	0
4M24	2	0	0	0	0	0	0	0	0	0	0	0	0	0	0	0
1TL2	0	0	0	5	0	0	0	0	0	0	0	0	0	0	0	0
4U5I	0	0	0	0	0	0	0	2	0	0	0	0	0	0	0	0
2EXJ	0	0	0	0	0	0	0	2	0	0	0	0	0	0	0	0
4NDV	1	0	2	0	0	0	0	0	0	0	0	0	0	0	0	0
6T8K	0	0	0	1	0	0	0	0	9	0	0	0	0	0	0	0
3AC0	1	0	0	0	0	0	0	0	0	0	0	0	0	0	0	0
3VIK	2	0	0	0	0	0	0	0	0	0	0	0	0	0	0	0
1G1T	0	1	1	1	1	0	0	0	0	0	0	0	0	0	0	0
1V84	0	0	1	1	0	0	0	0	0	0	0	0	0	0	0	0
2AAI	2	0	2	4	0	0	0	0	6	0	0	0	0	0	0	0
2ARC	0	0	0	0	0	0	1	0	0	0	0	0	0	0	0	0
3H3K	5	0	0	0	0	0	0	0	0	0	0	0	0	0	0	0
4BLD	2	0	0	0	0	0	0	0	0	0	0	0	0	0	0	0
2IHZ	1	0	1	0	0	0	0	0	0	0	0	0	0	0	0	0
6EUI	0	0	1	0	0	0	0	0	0	0	0	0	0	0	0	0
6HF4	0	0	1	0	0	0	0	0	4	0	0	0	0	0	0	0
5XFH	0	0	1	2	0	0	0	0	3	0	0	0	0	0	0	0
5GQF	0	0	1	1	0	0	0	0	0	0	0	0	0	0	0	0
6UG9	1	0	3	0	1	1	0	0	0	0	0	0	0	0	0	0
1J8R	1	0	2	0	0	1	0	0	0	0	0	0	0	0	0	0
3QNQ	0	0	0	2	0	0	0	0	0	0	0	0	0	0	0	0
2CL8	3	0	0	0	0	0	0	0	0	0	0	0	0	0	0	0
3AMP	5	0	0	0	0	0	0	0	0	0	0	0	0	0	0	0
2WW1	0	0	0	0	0	0	0	0	1	0	0	0	0	0	0	0
1W3G	0	0	2	2	0	0	0	0	0	0	0	0	0	0	0	0
5AC5	0	0	0	1	0	0	0	0	0	0	0	0	0	0	0	0
1KR0	0	0	0	4	0	0	0	0	0	0	0	0	0	0	0	0
5O6P	1	0	0	0	0	0	0	0	0	0	0	0	0	0	0	0
1V6V	0	0	0	0	0	0	2	11	0	0	0	0	0	0	0	0
6F37	0	0	0	0	0	0	0	0	1	0	0	0	0	0	0	0
1UYY	5	0	0	0	0	0	0	0	0	0	0	0	0	0	0	0
4F8O	1	0	1	0	0	0	0	0	0	0	0	0	0	0	0	0
2Z8S	0	0	0	0	0	0	0	0	0	0	2	0	0	0	0	0
3WAS	1	0	0	0	0	0	0	0	1	0	0	0	0	0	0	0
7DC4	0	0	0	0	0	0	0	0	10	0	0	0	0	0	0	0
2EQD	8	0	0	0	0	0	0	0	0	0	0	0	0	0	0	0
2OBT	0	1	2	0	0	0	0	0	0	0	0	0	0	0	0	0
4PMD	0	0	0	0	0	0	0	2	0	0	0	0	0	0	0	0
3OBT	0	0	0	0	1	0	0	0	0	0	0	0	0	0	0	0
5KIQ	0	1	1	1	1	0	0	0	0	0	0	0	0	0	0	0
2G7C	0	0	4	2	0	0	0	0	0	0	0	0	0	0	0	0
6NWH	1	0	1	0	0	0	0	0	0	0	0	0	0	0	0	0
4PFW	0	0	0	0	0	0	0	0	6	0	0	0	0	0	0	0
6A62	1	0	1	0	0	0	0	0	0	0	0	0	0	0	0	0
5XSX	0	0	0	5	0	0	0	0	0	0	0	0	0	0	0	0
1K9F	0	0	0	0	0	0	0	2	0	0	0	1	0	0	0	0
5AVA	0	0	1	4	0	0	0	0	3	0	0	0	0	0	0	0
4BPZ	3	0	0	0	0	0	0	0	0	0	0	0	0	0	0	0
4ZNQ	0	0	0	0	0	0	0	0	2	0	0	0	0	0	0	0
4LBK	1	0	2	1	0	0	0	0	0	0	0	0	0	0	0	0
4QPW	0	0	0	0	0	0	0	3	0	0	0	0	0	0	0	0
6JIA	4	0	0	0	0	0	0	0	0	0	0	0	0	0	0	0
3VNZ	0	0	0	0	0	0	0	0	0	0	0	1	0	0	0	0
1LOH	0	0	0	3	0	0	0	0	0	0	0	3	0	0	0	0
6Y4C	1	0	1	0	0	0	0	0	0	0	0	0	0	0	0	0
6JEA	0	0	0	1	0	0	0	0	0	0	0	0	0	0	0	0
3VMW	0	0	0	0	0	0	0	0	0	0	3	0	0	0	0	0
4QFH	1	0	0	0	0	0	0	0	0	0	0	0	0	0	0	0
1SFG	0	0	0	6	0	0	0	0	0	0	0	0	0	0	0	0
5D9Z	0	0	0	0	0	0	0	0	1	0	0	0	0	0	0	0
2QZS	1	0	0	0	0	0	0	0	0	0	0	0	0	0	0	0
2WYS	0	0	0	0	0	0	0	3	0	0	0	0	0	0	0	0
2EWE	0	0	0	0	0	0	0	0	0	0	4	0	0	0	0	0
6DA0	1	0	0	0	0	0	0	0	0	0	0	0	0	0	0	0
5VKS	1	1	2	1	0	0	0	0	0	0	0	0	0	0	0	0
4W88	3	0	1	0	0	0	0	2	0	0	0	0	0	0	0	0
5OLR	0	0	0	0	0	0	0	0	0	0	1	0	2	0	0	0
5GLT	1	0	2	1	0	0	0	0	0	0	0	0	0	0	0	0
5O9X	1	0	0	0	0	0	0	0	0	0	0	0	0	0	0	0
1ON8	0	0	1	0	0	0	0	0	0	0	0	1	0	0	0	0
2XD3	7	0	0	0	0	0	0	0	0	0	0	0	0	0	0	0
3X2K	10	0	0	0	0	0	0	0	0	0	0	0	0	0	0	0
1J0I	3	0	0	0	0	0	0	0	0	0	0	0	0	0	0	0
2.00E+22	0	0	0	0	0	0	0	0	1	0	0	0	0	0	0	0
5M7Y	0	0	0	0	0	0	0	0	3	0	0	0	0	0	0	0
1I82	2	0	0	0	0	0	0	0	0	0	0	0	0	0	0	0
5WVG	0	0	0	6	0	0	0	0	0	0	0	0	0	0	0	0
5V6Y	2	0	0	0	0	0	0	0	0	0	0	0	0	0	0	0
3N18	0	0	0	4	0	0	0	0	0	0	0	0	0	0	0	0
1EOM	0	0	2	3	0	0	0	0	3	0	0	0	0	0	0	0
4WV8	1	0	1	0	0	0	0	0	0	0	0	0	0	0	0	0
6EFD	0	0	1	0	1	1	0	0	0	0	0	0	0	0	0	0
3M9X	0	0	0	0	0	0	0	1	0	0	0	0	0	0	0	0
6RKH	0	0	0	0	0	0	6	0	0	0	0	0	0	0	0	0
2X61	0	0	1	0	1	1	0	0	0	0	0	0	0	0	0	0
3ALG	0	0	0	4	0	0	0	0	0	0	0	0	0	0	0	0
6JFP	1	0	0	0	0	0	0	0	0	0	0	0	0	0	0	0
4A4A	0	0	1	1	0	0	0	0	0	0	0	0	0	0	0	0
2Q2R	1	0	0	0	0	0	0	0	0	0	0	0	0	0	0	0
1VBR	0	0	0	0	0	0	0	2	0	0	0	0	0	0	0	0
3UET	0	1	1	1	0	0	0	0	0	0	0	0	0	0	0	0
6A0K	6	0	0	0	0	0	0	0	0	0	0	0	0	0	0	0
6MGK	2	0	1	0	0	0	0	1	0	0	0	0	0	0	0	0
2J1T	0	2	1	1	0	0	0	0	0	0	0	0	0	0	0	0
1RK2	0	0	0	0	0	0	0	0	0	1	0	0	0	0	0	0
5MDR	0	0	0	6	0	0	0	0	0	0	0	0	0	0	0	0
4RXT	0	0	0	0	0	0	1	0	0	0	0	0	0	0	0	0
5XCA	2	0	0	0	0	0	0	0	0	0	0	0	0	0	0	0
6JAX	0	0	0	10	0	0	0	0	0	0	0	0	0	0	0	0
6D1U	2	0	0	0	0	0	0	0	0	0	0	0	0	0	0	0
4JSO	5	0	0	0	0	0	0	0	0	0	0	0	0	0	0	0
3W6C	0	0	0	4	0	0	0	0	0	0	0	0	0	0	0	0
4L6T	1	0	2	0	1	1	0	0	0	0	0	0	0	0	0	0
4LBN	1	0	2	1	0	0	0	0	0	0	0	0	0	0	0	0
1NSM	0	0	2	0	0	0	0	0	0	0	0	0	0	0	0	0
2X8S	0	0	0	0	0	0	3	0	0	0	0	0	0	0	0	0
3RTJ	2	0	2	4	0	0	0	0	0	0	0	0	0	0	0	0
2QZ2	0	0	0	0	0	0	0	6	0	0	0	0	0	0	0	0
4P25	0	2	1	1	0	0	0	0	0	0	0	0	0	0	0	0
4W8B	7	0	1	0	0	0	0	5	0	0	0	0	0	0	0	0
4P5Y	0	0	0	0	0	1	0	0	0	0	0	0	0	0	0	0
4GIZ	6	0	0	0	0	0	0	0	0	0	0	0	0	0	0	0
1HF6	3	0	0	0	0	0	0	0	0	0	0	0	0	0	0	0
1PNF	0	0	0	2	0	0	0	0	0	0	0	0	0	0	0	0
2YPJ	4	0	0	0	0	0	0	3	0	0	0	0	0	0	0	0
3WMV	0	0	0	0	0	3	0	0	0	0	0	0	0	0	0	0
4GZI	3	0	0	0	0	0	0	0	0	0	0	0	0	0	0	0
2JEN	6	0	0	0	0	0	0	4	0	0	0	0	0	0	0	0
4WZE	0	4	2	2	0	0	0	0	0	0	0	0	0	0	0	0
1UH4	18	0	0	0	0	0	0	0	0	0	0	0	0	0	0	0
4PMZ	0	0	0	0	0	0	0	2	0	0	0	0	0	0	0	0
5A2B	2	0	0	0	0	0	0	0	0	0	0	0	0	0	0	0
5U75	0	1	1	1	1	0	0	0	0	0	0	0	0	0	0	0
4R9G	0	0	0	0	0	0	0	0	3	0	0	0	0	0	0	0
1MOR	1	0	0	0	0	0	0	0	0	0	0	0	0	0	0	0
4XBQ	0	0	1	1	0	0	0	0	0	0	0	0	0	0	0	0
3P5G	0	1	2	0	0	0	0	0	0	0	0	0	0	0	0	0
1O8B	0	0	0	0	0	0	1	0	0	0	0	0	0	0	0	0
4XPP	0	0	1	0	0	0	0	0	0	0	0	0	0	0	0	0
3KRG	0	0	0	0	0	0	0	0	0	0	6	0	0	0	0	0
1O7O	1	0	1	0	0	0	0	0	0	0	0	0	0	0	0	0
3BWR	1	0	2	0	1	1	0	0	0	0	0	0	0	0	0	0
4NFU	1	0	0	0	0	0	0	0	0	0	0	0	0	0	0	0
3VY6	2	0	0	0	0	0	0	0	0	0	0	0	0	0	0	0
6J9Y	2	0	0	0	0	0	0	0	0	0	0	0	0	0	0	0
5NBP	4	0	0	0	0	0	0	0	0	0	0	0	0	0	0	0
4WZZ	0	0	0	0	0	0	0	0	0	0	0	0	1	0	0	0
5GZV	0	0	0	2	0	0	0	0	0	0	0	0	0	0	0	0
4R9C	1	0	1	0	0	0	0	0	0	0	0	0	0	0	0	0
1WHS	0	0	0	3	0	0	0	0	0	0	0	0	0	0	0	0
5IYP	0	2	2	0	0	2	0	0	0	0	0	0	0	0	0	0
2CCR	0	0	5	0	0	0	0	0	0	0	0	0	0	0	0	0
4OLT	0	0	0	6	0	0	0	0	0	0	0	0	0	0	0	0
2NQY	0	0	0	0	0	0	0	3	0	0	0	0	0	0	0	0
3LEG	0	2	1	1	0	0	0	0	0	0	0	0	0	0	0	0
2WCV	0	1	0	0	0	0	0	0	0	0	0	0	0	0	0	0
6GT9	0	0	1	0	0	0	0	0	0	0	0	0	0	0	0	0
5OPJ	0	0	0	0	0	0	1	0	0	0	0	0	0	0	0	0
1.00E+77	1	0	0	0	0	0	0	0	0	0	0	0	0	0	0	0
5T4G	15	0	0	0	0	0	0	0	0	0	0	0	0	0	0	0
6FLY	0	0	0	0	0	0	0	0	2	0	0	0	0	0	0	0
4WEI	1	0	1	0	0	0	0	0	0	0	0	0	0	0	0	0
4ZWB	2	0	0	0	0	0	0	0	0	0	0	0	0	0	0	0
4B3N	2	0	0	0	0	0	0	0	0	0	0	0	0	0	0	0
1V4S	1	0	0	0	0	0	0	0	0	0	0	0	0	0	0	0
4GNV	0	0	0	2	0	0	0	0	0	0	0	0	0	0	0	0
5YSF	5	0	0	0	0	0	0	0	0	0	0	0	0	0	0	0
1C47	1	0	0	0	0	0	0	0	0	0	0	0	0	0	0	0
1CXK	19	0	0	0	0	0	0	0	0	0	0	0	0	0	0	0
2DQA	0	0	0	3	0	0	0	0	0	0	0	0	0	0	0	0
6A8H	0	0	0	0	0	0	6	0	0	0	0	0	0	0	0	0
5V6F	0	0	0	0	0	0	0	0	3	0	0	0	0	0	0	0
2W68	1	0	1	0	1	0	0	0	0	0	0	0	0	0	0	0
2H3H	1	0	0	0	0	0	0	0	0	0	0	0	0	0	0	0
2NX1	0	0	0	0	0	0	0	0	0	1	0	0	0	0	0	0
4LBJ	1	0	2	1	0	0	0	0	0	0	0	0	0	0	0	0
4WWH	0	0	1	0	0	0	0	0	0	0	0	0	0	0	0	0
3ZYZ	1	0	0	2	0	0	0	0	0	0	0	0	0	0	0	0
2PWF	1	0	0	0	0	0	0	0	0	0	0	0	0	0	0	0
1B1Y	3	0	0	0	0	0	0	0	0	0	0	0	0	0	0	0
3WY4	2	0	0	0	0	0	0	0	0	0	0	0	0	0	0	0
3O5B	1	0	0	0	0	0	0	0	0	0	0	0	0	0	0	0
4C1W	1	0	1	0	1	0	0	0	0	0	0	0	0	0	0	0
5J35	2	2	2	0	0	0	0	0	0	0	0	0	0	0	0	0
5N6U	0	0	0	0	0	0	0	0	1	0	0	0	0	0	0	0
6GPA	0	0	1	0	0	0	0	0	0	0	0	0	0	0	0	0
6G0B	0	0	0	0	0	0	0	3	0	0	0	0	0	0	0	0
1UX7	0	0	0	0	0	0	0	2	0	0	0	0	0	0	0	0
3VMO	4	0	0	0	0	0	0	0	0	0	0	0	0	0	0	0
5KLE	5	0	0	0	0	0	0	0	0	0	0	0	0	0	0	0
1KWY	0	0	0	0	0	0	0	0	2	0	0	0	0	0	0	0
3RDK	0	0	0	0	0	0	0	3	0	0	0	1	0	0	0	0
4GPN	2	0	0	0	0	0	0	0	0	0	0	0	0	0	0	0
2WYK	0	0	0	0	1	0	0	0	0	0	0	0	0	0	0	0
1KJ1	0	0	0	0	0	0	0	0	7	0	0	0	0	0	0	0
2PI8	0	0	0	6	0	0	0	0	0	0	0	0	0	0	0	0
1FNZ	0	0	0	0	0	1	0	0	0	0	0	0	0	0	0	0
4OPS	0	2	1	1	0	0	0	0	0	0	0	0	0	0	0	0
5Z3F	1	0	0	0	0	0	0	0	0	0	0	0	0	0	0	0
5TU0	2	0	0	0	0	0	0	0	0	0	0	0	0	0	0	0
1ZM1	3	0	0	0	0	0	0	0	0	0	0	0	0	0	0	0
5DO8	1	0	0	0	0	0	0	0	0	0	0	0	0	0	0	0
1ZI4	0	1	1	1	0	0	0	0	0	0	0	0	0	0	0	0
2ZID	3	0	0	0	0	0	0	0	0	0	0	0	0	0	0	0
2ZBL	0	0	0	0	0	0	0	0	1	0	0	0	0	0	0	0
2X2T	0	0	1	0	0	1	0	0	0	0	0	0	0	0	0	0
3ASP	0	1	1	1	0	1	0	0	0	0	0	0	0	0	0	0
3CU0	0	0	2	0	0	0	0	0	0	0	0	0	0	0	0	0
5FSG	4	0	0	0	0	0	0	0	0	0	0	0	0	0	0	0
4R9A	1	0	1	0	0	0	0	0	0	0	0	0	0	0	0	0
4M4K	0	0	0	0	0	0	0	2	0	0	0	0	0	0	0	0
3W7W	1	0	1	0	0	0	0	0	0	0	0	0	0	0	0	0
4D62	0	0	0	0	1	0	0	0	0	0	0	0	0	0	0	0
3A72	0	0	0	0	0	0	2	0	0	0	0	0	0	0	0	0
6TRH	0	0	0	0	0	0	1	4	0	0	0	0	0	0	0	0
2RJO	0	0	1	0	0	0	0	0	0	0	0	0	0	0	0	0
2WMG	0	2	1	1	0	0	0	0	0	0	0	0	0	0	0	0
1K1W	1	0	0	0	0	0	0	0	0	0	0	0	0	0	0	0
5GTG	2	0	0	0	0	0	0	0	0	0	0	0	0	0	0	0
3OO6	0	0	2	0	0	0	0	0	0	0	0	0	0	0	0	0
4CR6	0	0	0	0	0	0	0	0	1	0	0	0	0	0	0	0
4XUT	2	0	0	0	0	0	0	0	0	0	0	0	0	0	0	0
4XHC	0	0	0	0	0	0	0	0	0	0	0	0	1	0	0	0
4XCK	0	0	0	0	0	0	0	0	0	1	0	0	0	0	0	0
2ZUT	0	0	0	0	0	1	0	0	0	0	0	0	0	0	0	0
1ULF	1	1	1	0	0	1	0	0	0	0	0	0	0	0	0	0
3MKK	2	0	0	0	0	0	0	0	0	0	0	0	0	0	0	0
3SLD	0	2	2	0	0	2	0	0	0	0	0	0	0	0	0	0
1SL4	0	0	0	0	0	0	0	0	4	0	0	0	0	0	0	0
5CPS	9	0	0	0	0	0	0	0	0	0	0	0	0	0	0	0
4S3Q	2	0	0	0	0	0	0	0	0	0	0	0	0	0	0	0
4P8X	0	0	0	6	0	0	0	0	0	0	0	0	0	0	0	0
6JK3	0	3	0	6	0	0	0	0	0	0	0	0	0	0	0	0
4XSU	2	0	0	0	0	0	0	0	0	0	0	0	0	0	0	0
1Z45	0	0	1	0	0	0	0	0	0	0	0	0	0	0	0	0
1C1L	1	0	1	0	0	0	0	0	0	0	0	0	0	0	0	0
4RKR	1	0	1	0	0	0	0	0	0	0	0	0	0	0	0	0
6DD5	2	0	0	0	0	0	0	0	0	0	0	0	0	0	0	0
1V3H	5	0	0	0	0	0	0	0	0	0	0	0	0	0	0	0
3NDZ	3	0	0	0	0	0	0	0	0	0	0	0	0	0	0	0
6RJM	1	0	0	0	0	0	0	0	0	0	0	0	0	0	0	0
6HH9	0	0	0	0	0	0	0	0	4	0	0	0	0	0	0	0
3GXY	0	0	0	0	0	0	0	0	6	0	0	0	0	0	0	0
3N93	2	0	0	0	0	0	0	0	0	0	0	0	0	0	0	0
1MPO	5	0	0	0	0	0	0	0	0	0	0	0	0	0	0	0
5DZF	12	0	0	0	0	0	0	0	0	0	0	0	0	0	0	0
5H40	2	0	0	0	0	0	0	0	0	0	0	0	0	0	0	0
6SED	0	0	1	0	0	0	0	0	0	0	0	0	0	0	0	0
4WZK	0	2	2	2	0	0	0	0	0	0	0	0	0	0	0	0
3OAI	2	0	0	0	0	0	0	0	0	0	0	0	0	0	0	0
3P13	0	0	0	0	0	0	0	0	0	1	0	0	0	0	0	0
4N8Y	0	0	0	0	0	0	0	0	0	0	2	0	0	0	0	0
4L51	0	0	0	0	0	0	0	0	0	1	0	0	0	0	0	0
1U0A	4	0	0	0	0	0	0	0	0	0	0	0	0	0	0	0
5K6M	1	0	0	0	0	0	0	0	0	0	0	0	0	0	0	0
5HO9	0	0	0	0	0	0	8	0	0	0	0	0	0	0	0	0
6P2L	8	0	1	0	0	0	0	6	0	0	0	0	0	0	0	0
2IT5	0	0	0	0	0	0	0	0	3	0	0	0	0	0	0	0
2F5V	1	0	0	0	0	0	0	0	0	0	0	0	0	0	0	0
1URD	3	0	0	0	0	0	0	0	0	0	0	0	0	0	0	0
1K12	0	1	0	0	0	0	0	0	0	0	0	0	0	0	0	0
5XUL	0	0	0	0	0	0	0	0	6	0	0	0	0	0	0	0
2VJJ	2	0	1	2	0	0	0	0	0	0	0	0	1	0	0	0
1G9F	0	0	3	4	0	0	0	0	0	0	0	0	0	0	0	0
4QEK	1	0	0	0	0	0	0	0	0	0	0	0	0	0	0	0
1GCA	0	0	1	0	0	0	0	0	0	0	0	0	0	0	0	0
2GH9	3	0	0	0	0	0	0	0	0	0	0	0	0	0	0	0
2O28	0	0	0	1	0	0	0	0	0	0	0	0	0	0	0	0
6IS5	2	2	2	0	0	2	0	0	0	0	0	0	0	0	0	0
6GTV	0	0	0	0	0	0	0	0	3	0	0	0	0	0	0	0
1BG3	4	0	0	0	0	0	0	0	0	0	0	0	0	0	0	0
5AJU	0	0	0	0	0	0	0	0	0	1	0	0	0	0	0	0
3OSR	2	0	0	0	0	0	0	0	0	0	0	0	0	0	0	0
6I5W	0	0	0	0	0	0	0	0	5	0	0	0	0	0	0	0
3SQM	0	0	0	1	0	0	0	0	0	0	0	0	0	0	0	0
5C8P	0	0	0	3	0	0	0	0	0	0	0	0	0	0	0	0
3A0N	0	0	0	0	0	0	0	0	0	0	0	1	0	0	0	0
6ORH	0	2	1	1	0	0	0	0	0	0	0	0	0	0	0	0
1F9D	9	0	0	0	0	0	0	0	0	0	0	0	0	0	0	0
3WNM	7	0	0	0	0	0	0	0	0	0	0	0	0	0	0	0
4FE7	0	0	0	0	0	0	0	1	0	0	0	0	0	0	0	0
2GAL	0	0	1	0	0	0	0	0	0	0	0	0	0	0	0	0
5JP0	1	0	0	0	0	0	0	0	0	0	0	0	0	0	0	0
2WHL	0	0	0	0	0	0	0	0	3	0	0	0	0	0	0	0
4MQ0	0	0	0	0	0	0	0	0	3	0	0	0	0	0	0	0
6JJ7	1	0	0	0	0	0	0	0	0	0	0	0	0	0	0	0
4C1P	0	0	0	0	0	0	0	2	0	0	0	0	0	0	0	0
5A70	0	1	2	1	0	0	0	0	0	0	0	0	0	0	0	0
1R6Z	2	0	0	0	0	0	0	0	0	0	0	0	0	0	0	0
1Q33	1	0	0	0	0	0	0	0	0	0	0	0	0	0	0	0
5YLK	0	0	0	0	0	0	0	0	3	0	0	0	0	0	0	0
3PZQ	4	0	0	0	0	0	0	0	0	0	0	0	0	0	0	0
2ZJ3	1	0	0	0	0	0	0	0	0	0	0	0	0	0	0	0
5OD2	1	0	0	0	0	0	0	0	0	0	0	0	0	0	0	0
4EZM	0	0	0	2	0	0	0	0	3	0	0	0	0	0	0	0
3OEA	5	0	0	0	0	0	0	0	0	0	0	0	0	0	0	0
5FQF	0	0	0	0	0	1	0	0	0	0	0	0	0	0	0	0
2C3H	2	0	0	0	0	0	0	0	0	0	0	0	0	0	0	0
1ZU0	0	0	0	2	0	0	0	0	0	0	0	0	0	0	0	0
4LEA	0	0	0	0	0	0	0	0	9	0	0	0	0	0	0	0
5NLH	1	0	1	0	0	0	0	0	0	0	0	0	0	0	0	0
1LU1	0	0	0	0	0	2	0	0	0	0	0	0	0	0	0	0
3LFI	1	0	0	0	0	0	0	0	0	0	0	0	0	0	0	0
3CR9	1	0	0	0	0	0	0	0	0	0	0	0	0	0	0	0
5D9Z	0	0	0	0	0	0	0	0	2	0	0	0	0	0	0	0
4RL7	1	0	1	0	0	0	0	0	0	0	0	0	0	0	0	0
3VKM	2	0	2	0	1	0	0	0	0	0	0	0	0	0	0	0
6PQO	0	0	0	2	0	0	0	0	0	0	0	0	0	0	0	0
2E9B	3	0	0	0	0	0	0	0	0	0	0	0	0	0	0	0
2W1U	0	0	0	1	0	1	0	0	0	0	0	0	0	0	0	0
4F9F	2	0	0	0	0	0	0	0	0	0	0	0	0	0	0	0
4PRW	0	0	0	0	0	0	0	6	0	0	0	0	0	0	0	0
4BZG	2	0	0	0	0	0	0	0	0	0	0	0	0	0	0	0
4WVG	2	0	0	0	0	0	0	0	0	0	0	0	0	0	0	0
2VCO	0	0	0	2	0	0	0	0	3	0	0	0	0	0	0	0
4ZLI	1	0	0	0	0	0	0	0	0	0	0	1	0	0	0	0
4GIZ	6	0	0	0	0	0	0	0	0	0	0	0	0	0	0	0
1G0C	2	0	0	0	0	0	0	0	0	0	0	0	0	0	0	0
1D9U	0	0	0	6	0	0	0	0	0	0	0	0	0	0	0	0
3D26	0	1	1	0	0	1	0	0	0	0	0	0	0	0	0	0
1GQK	0	0	0	0	0	0	0	0	0	0	0	2	0	0	0	0
2D6N	0	0	1	1	0	0	0	0	0	0	0	0	0	0	0	0
4MDP	1	0	0	0	0	0	0	0	0	0	0	0	0	0	0	0
5DFM	2	0	0	0	0	0	0	0	0	0	0	0	0	0	0	0
4A34	0	2	0	0	0	0	0	0	0	0	0	0	0	0	0	0
6PHY	0	0	2	0	0	0	0	0	0	0	0	0	0	0	0	0
2E2O	1	0	0	0	0	0	0	0	0	0	0	0	0	0	0	0
1UQY	0	0	0	0	0	0	0	7	0	0	0	0	0	0	0	0
2FUE	0	0	0	0	0	0	0	0	1	0	0	0	0	0	0	0
4DOE	5	0	0	0	0	0	0	0	0	0	0	0	0	0	0	0
2HYQ	0	0	0	0	0	0	0	0	6	0	0	0	0	0	0	0
1AX1	1	0	1	0	0	0	0	0	0	0	0	0	0	0	0	0
6MNA	1	0	0	0	0	0	0	0	0	0	0	0	0	0	0	0
2WRA	0	0	0	0	0	0	0	0	3	0	0	0	0	0	0	0
5LDR	0	0	1	0	0	0	0	0	0	0	0	0	0	0	0	0
5HQJ	0	0	0	0	0	0	1	0	0	0	0	0	0	0	0	0
3NJV	0	0	0	0	0	0	0	0	0	0	3	0	3	0	0	0
1IUC	0	3	0	0	0	0	0	0	0	0	0	0	0	0	0	0
3WQ1	4	0	0	0	0	0	0	0	0	0	0	0	0	0	0	0
5MUA	0	0	2	0	0	0	0	0	0	0	0	0	0	0	0	0
3AP9	1	1	2	1	0	0	0	0	0	0	0	0	0	0	0	0
3A0E	0	0	0	0	0	0	0	0	2	0	0	0	0	0	0	0
3EHN	0	0	1	1	0	0	0	0	0	0	0	0	0	0	0	0
2R0H	0	0	0	3	0	0	0	0	0	0	0	0	0	0	0	0
2I74	0	0	0	0	0	0	0	0	4	0	0	0	0	0	0	0
	glucose	fucose	galactose	glucosamine	neuraminic acid	galactosamine	arabinose	xylose	mannose	ribose	galacturonic acid	glucuronic acid	rhamnose	abequose	mannosamine	fructose
Num_Sugar	1098	125	349	405	61	67	52	215	306	17	40	28	12	2	3	1
Num_Struct	368	70	234	169	51	52	21	65	96	16	14	19	7	1	3	1
Num_Test	77	15	48	24	10	16	1	15	18	3	3	4	1	1	1	1
Num_Val	61	13	28	21	1	8	2	5	20	4	2	3	3	0	0	0
Num_Train	230	42	158	124	40	28	18	45	58	9	9	12	3	0	2	0
Test_Dice	0.63	0.36	0.56	0.42	0.44	0.6	0.73	0.71	0.57	0.61	0.66	0.55	0.74	0.74	0.87	0.93
